# Multi-omics profiling identifies a metabolic and energetic signature associated with neuronal *dENL/AF9* suppression in aged flies

**DOI:** 10.64898/2026.09.30.755827

**Authors:** Ranchana Yeewa, Pitiporn Noisagul, Sivamoke Dissook, Chansunee Panto, Puttachat Poound, Salinee Jantrapirom, Luca Lo Piccolo

**Author notes:** Department of Biochemistry, Faculty of Medicine, Chiang Mai University, Chiang Mai, Thailand (Ranchana Yeewa).

## Abstract

Maintenance of neuronal function during aging requires metabolic adaptation, yet how metabolite-sensitive chromatin regulators contribute to this process remains unclear. YEATS-domain proteins, including ENL and AF9, recognize histone acylation marks and are positioned at the interface between cellular metabolism and transcriptional regulation. We previously showed that pan-neuronal suppression of *dENL/AF9*, the single *Drosophila* orthologue of mammalian ENL and AF9, extends lifespan, preserves healthspan, and enhances oxidative-stress resistance. Here, we used multi-omics and biochemical analyses to define the molecular state associated with neuronal *dENL/AF9* suppression. Transcriptomic profiling revealed a markedly stronger response in aged than young male fly heads, with prominent enrichment of fatty-acid degradation and several intermediary metabolic pathways in the aged dataset. Guided by this age-related transcriptional response, we focused subsequent profiling on aged heads, where independent molecular layers converged on a distinct metabolic and energetic signature. Lipidomics identified reduced abundance of multiple triglyceride-related and fatty acid derivatives, while metabolomics revealed changes in central-carbon/TCA-, nicotinamide-, and purine-associated features. Proteomics implicated mitochondrial and ATP-associated processes, accompanied by increased ATP abundance and a higher NAD/NADH ratio. Matched lipidome-metabolome integration further identified citrate as a cross-omics feature inversely associated with altered triglyceride and ceramide species, linking central-carbon and lipid-associated components of the molecular signature. Together, these findings identify a stronger transcriptional response to neuronal *dENL/AF9* suppression in aged flies and a distinct metabolic and energetic molecular signature in aged fly heads, providing candidate molecular correlates of the previously established longevity phenotype and a framework for studies of neuronal aging biology.

**Graphical abstract:** 
