## Supplementary Table S2 for "Multi-omics profiling identifies a metabolic and energetic signature associated with neuronal *dENL/AF9* suppression in aged flies"

### Sheet: Young
pathway	Enrichment score	FDR	count
DNA REPLICATION	-1.80456	0.0497692	22
RIBOSOME BIOGENESIS IN EUKARYOTES	-1.71598	0.0555738	77
MISMATCH REPAIR	-1.62079	0.0932198	15
FANCONI ANEMIA PATHWAY	-1.49074	0.195384	21

### Sheet: Aged
pathway	Enrichment score	FDR	count
FATTY ACID DEGRADATION	2.22577	0	28
GLYCINE SERINE AND THREONINE METABOLISM	1.9001	0.0147464	24
RIBOSOME	1.84289	0.0202535	138
PYRUVATE METABOLISM	1.83434	0.0160128	40
LYSINE DEGRADATION	1.81115	0.018532	33
BETA ALANINE METABOLISM	1.78911	0.0184008	21
VALINE, LEUCINE AND ISOLEUCINE DEGRADATION	1.77537	0.0172239	26
INSECT HORMONE BIOSYNTHESIS	1.70588	0.0298537	23
GLYCOLYSIS GLUCONEOGENESIS	1.65786	0.0424089	49
TRYPTOPHAN METABOLISM	1.63849	0.0458887	18
PROPANOATE METABOLISM	1.61482	0.0520293	18
FRUCTOSE AND MANNOSE METABOLISM	1.61273	0.0489319	26
PENTOSE PHOSPHATE PATHWAY	1.47376	0.12898	20
CYSTEINE AND METHIONINE METABOLISM	1.45204	0.142208	31
ARACHIDONIC ACID METABOLISM	1.45172	0.13302	16
GLYOXYLATE AND DICARBOXYLATE METABOLISM	1.44967	0.126107	25
PENTOSE AND GLUCURONATE INTERCONVERSIONS	1.41621	0.148818	32
TYROSINE METABOLISM	1.39014	0.163093	21
ENDOCYTOSIS	-1.57108	0.216329	121
ABC TRANSPORTERS	-1.6123	0.197535	21
LONGEVITY REGULATING PATHWAY	-1.71666	0.104018	52
TOLL AND IMD SIGNALING PATHWAY	-1.82242	0.0526002	72
