## Supplementary Table S3 for "Multi-omics profiling identifies a metabolic and energetic signature associated with neuronal *dENL/AF9* suppression in aged flies"

### Sheet: Glycerophospholipids
LFQ intensity		NTC IR					dENL/AF9 IR
Full name	Short name	NTC IR_1	NTC IR_2	NTC IR_3	NTC IR_4	NTC IR_5	dENL/AF9 IR_1	dENL/AF9 IR_2	dENL/AF9 IR_3	dENL/AF9 IR_4	dENL/AF9 IR_5
PE O-36:6|PE O-15:3_21:3	PE O-36:6	3.36499e+07	2.63374e+07	2.81549e+07	1.10925e+07	1.81768e+07	1.33634e+07	8.08722e+06	7.69729e+06	8.21898e+06	9.39175e+06
PI 31:2|PI 15:1_16:1	PI 31:2	3.61516e+06	9.7846e+06	8.87357e+06	5.37375e+06	4.35587e+06	1.4567e+06	812384	539180	774610	460439
PE 35:4;O|PE 17:2_18:2;O	PE 35:4;O	1.18302e+07	9.24602e+06	1.49726e+07	1.40507e+07	4.56071e+06	1.17999e+07	4.8715e+06	4.13929e+06	3.48806e+06	2.13955e+06
CL 88:17|CL 22:4_22:4_22:4_22:5	CL 88:17	2.88662e+06	588991	3.9017e+06	4.50207e+06	3419455	1.76706e+06	253014	960777	153878	542986
PI 68:5	PI 68:5	1.90007e+06	948089	1.73657e+06	2.44128e+06	2.10787e+06	766789	940346	585428	517733	297455
GPNAE 24:0.2	GPNAE 24:0.2	4.17443e+06	1.39227e+06	1.45839e+06	3.67641e+06	1.22986e+06	2.10065e+06	1.25133e+06	488556	372978	315824
HBMP 41:4|HBMP 13:1_13:1_15:2	HBMP 41:4	2.85982e+06	1.1946e+06	3.19244e+06	1.28456e+06	3.20913e+06	682260	2.02306e+06	1.41724e+06	515480	1.04458e+06
LPE 18:0.1	LPE 18:0.1	4.792e+06	3.93841e+06	4.0515e+06	4.39141e+06	5.05658e+06	3.04552e+06	4.36493e+06	3.62453e+06	3.23211e+06	3.22688e+06
PG 34:4|PG 8:0_26:4	PG 34:4	1.72012e+06	733042	2.45835e+06	249463	856229	654208	146160	230130	70496.2	445184
LPA 19:0.1	LPA 19:0.1	599818	901965	1.23137e+06	1.28115e+06	1.09703e+06	561192	350349	266819	589210	164742
PG 34:3;O3|PG 16:0_18:3;O3	PG 34:3;O3	1.09033e+06	1.4547e+06	1.69103e+06	1.27325e+06	1.37597e+06	1.06097e+06	381727	816274	4.60225e+06	7.01385e+06
PC 36:6|PC 18:3_18:3	PC 36:6	597978	590934	737657	735666	686162	942582	1.04387e+06	1.2643e+06	1.1147e+06	1.13907e+06
LPC 16:1	LPC 16:1	6.72957e+06	5.13834e+06	3.9829e+06	5.34484e+06	5.30781e+06	6.75815e+06	9.57835e+06	5.06472e+06	4.36929e+06	6.20285e+06
HBMP 41:4|HBMP 15:4_12:0_14:0	HBMP 41:4	752222	1.24406e+06	1.43128e+06	1.31876e+06	1.18592e+06	944765	912819	511224	638015	360622
HBMP 39:3|HBMP 15:3_12:0_12:0.2	HBMP 39:3	730994	708388	674807	748573	602307	430999	367370	281224	145717	179147
LPC 18:3/0:0	LPC 18:3/0:0	1.79305e+06	1.28641e+06	1.25493e+06	1.40719e+06	1.73087e+06	1.71099e+06	5.04955e+06	1.88814e+06	1.60041e+06	1.27143e+06
PC 34:1|PC 11:0_23:1	PC 34:1	2.69245e+06	1.58956e+06	3.10159e+06	3.2e+06	2.72584e+06	2.11649e+06	2.21416e+06	2.19124e+06	1.68108e+06	2.35714e+06
LPC 18:2/0:0	LPC 18:2/0:0	1.71369e+06	1.07086e+06	1.18914e+06	1.40352e+06	1.73083e+06	1.91092e+06	3.80227e+06	2.01381e+06	1.6596e+06	1.00325e+06
PC 34:3|PC 16:0_18:3	PC 34:3	5.45042e+06	4.49601e+06	7.22203e+06	7.27264e+06	6.88675e+06	7.28887e+06	6.50612e+06	8570478	6.85755e+06	5.99107e+06
PC 34:4|PC 17:2_17:2	PC 34:4	2.42505e+06	2.41791e+06	2.94926e+06	3.01195e+06	2.62324e+06	3.1776e+06	3.01473e+06	3.25808e+06	2.82601e+06	3.17208e+06
PC 34:2|PC 16:1_18:1	PC 34:2	4.03044e+06	3.50482e+06	5.94201e+06	5.80245e+06	6.116e+06	4.18997e+06	3.59028e+06	5.23195e+06	4.01599e+06	4.83027e+06
PC 36:2|PC 18:1_18:1	PC 36:2	1.15239e+06	768576	1.419e+06	1.46375e+06	1.33236e+06	882213	842887	919424	797812	988167
HBMP 41:4|HBMP 12:0/12:0_17:4	HBMP 41:4	1.28133e+06	1.30566e+06	1.11667e+06	1.17688e+06	1.16756e+06	486218	768056	1.22285e+06	1.07374e+06	815946
LPG O-28:5	LPG O-28:5	1.07476e+06	1.05292e+06	288769	1.17131e+06	325730	1.2382e+06	1.2937e+06	1.22699e+06	1.41946e+06	757062
LPE 18:0	LPE 18:0	1.60168e+06	1.36305e+06	1.5418e+06	1.60868e+06	1.89598e+06	1.12967e+06	1.72784e+06	1.27852e+06	1.09406e+06	1.07415e+06
CL 75:11|CL 14:0_17:1_22:5_22:5	CL 75:11	732433	518971	678801	749484	610282	729576	756116	981640	958155	1.52185e+06
PE 48:6;O4|PE 26:0_22:6;O4.2	PE 48:6;O4	404545	317908	650667	773918	319109	189984	370366	284736	96523.9	77198.5
LPC 16:0/0:0	LPC 16:0/0:0	3.21863e+06	2.25707e+06	2.34286e+06	2.71995e+06	3.27865e+06	2.76981e+06	6.9651e+06	2.8198e+06	2.48975e+06	2.37604e+06
PE 36:3|PE 22:1_14:2	PE 36:3	748074	278108	829068	752879	559486	388111	346423	377026	278923	412065
LPE O-18:0	LPE O-18:0	1.22801e+06	916396	1.04382e+06	1.15516e+06	1.33902e+06	761211	1.08738e+06	969235	794327	814625
PI 31:2|PI 12:0_19:2	PI 31:2	1.27081e+06	1.78462e+06	1.84229e+06	1.38616e+06	1.40982e+06	877875	1.17819e+06	448031	1.86296e+06	1.44566e+06
LPC 18:1	LPC 18:1	7.69392e+06	5.24383e+06	4.79233e+06	6.41136e+06	6.39714e+06	6.7063e+06	1.19391e+07	5.75723e+06	4.91881e+06	5.24545e+06
GPNAE 24:0	GPNAE 24:0	1.54229e+06	1.53476e+06	971355	1.7172e+06	1.4516e+06	1.76928e+06	1.87688e+06	1.62743e+06	1.56105e+06	1.71996e+06
PA 38:4|PA 16:1_22:3	PA 38:4	164984	269256	268545	271228	253869	297550	458136	429175	429168	514722
PE O-33:4;O2|PE O-15:1_18:3;O2	PE O-33:4;O2	304735	198651	124470	68430.2	70576.3	387636	424798	327611	173043	480926
LPE 18:3.1	LPE 18:3.1	5.10757e+06	3.60639e+06	2.962e+06	3.35099e+06	4.65157e+06	3.6328e+06	8.54256e+06	4.02973e+06	3.40281e+06	3.3785e+06
HBMP 41:4|HBMP 13:0_13:0_15:4	HBMP 41:4	620706	1.23361e+06	1.10356e+06	1.08545e+06	1.14482e+06	443794	420039	956240	977942	1.00103e+06
DMPE 41:9.1	DMPE 41:9.1	538788	610772	742249	534260	412703	397488	80327.8	267606	516936	482307
PE O-36:8|PE O-20:5_16:3	PE O-36:8	831934	611108	148871	479950	752277	235641	512259	280481	435982	85577.8
PE 36:2|PE 18:1_18:1	PE 36:2	472422	207272	417910	413782	310055	200410	180173	219472	173554	192185
LPE 18:3	LPE 18:3	2.04781e+06	1.54477e+06	1.39189e+06	1.53494e+06	2.08986e+06	1.74591e+06	4.5522e+06	1.73725e+06	1.47421e+06	1.53812e+06
PC 17:1.1	PC 17:1.1	145288	76157.5	342620	440913	157291	68021.9	47681.9	35150.6	22692.8	40602.1
PE 36:4|PE 18:1_18:3	PE 36:4	921650	703311	1.05788e+06	1.03548e+06	901898	709119	759548	844956	652498	721463
PE P-38:5	PE P-38:5	4.22249e+06	4.4364e+06	4.57405e+06	4.38155e+06	4.21429e+06	4.57461e+06	4.64017e+06	4.35693e+06	4.54323e+06	4.74299e+06
LPC 21:0	LPC 21:0	689472	870807	715994	897647	722088	955787	1.10133e+06	1.0423e+06	819189	868209
GPNAE 15:2	GPNAE 15:2	1.22085e+06	1.31253e+06	1.37279e+06	1.3647e+06	1.33674e+06	1.62012e+06	1.64873e+06	1.35238e+06	1.28953e+06	1.64172e+06
PC 36:3|PC 14:1_22:2	PC 36:3	596039	624021	1.08587e+06	696717	1.20259e+06	431238	431979	984064	689974	410312
PE O-38:8;O3|PE O-16:2_22:6;O3	PE O-38:8;O3	96178.8	229908	98963.8	110563	108691	335929	333138	147318	156279	656748
HBMP 41:4|HBMP 13:1/13:0_15:3	HBMP 41:4	300584	1.30566e+06	1.11667e+06	1.17688e+06	1.16756e+06	1.13728e+06	768056	301647	654106	815946
LPA 19:0.1	LPA 19:0.1	379863	340165	321980	450719	338708	596008	448924	477516	414956	593890
CL 70:3|CL 16:0_18:1_18:1_18:1	CL 70:3	476837	282623	460768	498496	422419	291909	287669	285498	276392	330393
LPE 16:1.1	LPE 16:1.1	6.37266e+06	5.22215e+06	3.7184e+06	4.72189e+06	4.93736e+06	5.61133e+06	6.40386e+06	5.14146e+06	4.25464e+06	5.56163e+06
LPC 21:0	LPC 21:0	338708	443834	2.36092e+06	979538	197300	490391	417035	440501	870336	398974
CL 58:5|CL 12:0_12:0_12:0_22:5	CL 58:5	1.10397e+06	510898	520414	1.21105e+06	1.85448e+06	1.32723e+06	640703	548057	480357	782697
LPG O-28:5.1	LPG O-28:5.1	96062.6	287838	134755	138610	368939	294160	307638	419294	244299	532541
PC 36:5|PC 18:2_18:3	PC 36:5	1.2217e+06	1.22835e+06	1.80272e+06	1.54318e+06	1.4547e+06	1.5651e+06	1.5613e+06	2.47686e+06	1.77207e+06	1.15796e+06
MMPE 42:9	MMPE 42:9	469268	450757	440747	455146	418245	1.24471e+06	1.15488e+06	376093	347678	296943
PG O-35:4|PG O-18:1_17:3	PG O-35:4	498900	137444	444425	413879	367080	261756	135133	263509	242709	243065
DMPE 33:4|DMPE 9:0_24:4	DMPE 33:4	58275.9	130465	39080.7	151438	82326.6	195523	257669	191124	287225	109111
LPG O-18:0	LPG O-18:0	162272	153174	177549	82206.6	252927	27108.1	62380.7	34182.8	105460	54157.6
PC 32:1|PC 16:0_16:1	PC 32:1	2.99071e+06	2.32239e+06	3.79154e+06	4.0349e+06	4.02023e+06	3.0831e+06	2.69505e+06	3.44715e+06	2.67865e+06	3.72169e+06
LPE 16:1	LPE 16:1	2328083	2.08489e+06	1.60738e+06	1.95379e+06	2.06155e+06	2.42934e+06	2.83977e+06	1.97329e+06	1.65519e+06	2.3335e+06
CL 71:9|CL 17:0_18:3_18:3_18:3	CL 71:9	584968	654398	694889	729072	632384	533097	774545	58624.9	549752	504763
PC 30:1|PC 5:0_25:1	PC 30:1	559460	609176	781017	743427	917018	838623	724434	946647	776587	1.10152e+06
LPE 18:2.1	LPE 18:2.1	2.66473e+06	1.87135e+06	1.72496e+06	2.06268e+06	2.71712e+06	2.28789e+06	3.71098e+06	2.77351e+06	2.13634e+06	1.65141e+06
PC O-36:5;O4|PC O-14:0_22:5;O4	PC O-36:5;O4	213768	225842	256562	255610	196415	164646	167717	112102	96899.5	158464
PC 32:3|PC 10:1_22:2	PC 32:3	314698	296723	447878	445183	434703	437715	464933	609385	514830	485711
CL 92:17|CL 20:5_22:6_28:0_22:6	CL 92:17	193075	326483	323120	334764	322008	287451	175651	104914	201888	187466
CL 70:1|CL 18:0_16:1_18:0_18:0	CL 70:1	350079	147614	324046	305862	226425	169912	157246	179222	141442	175358
PG 34:4|PG 10:0_24:4	PG 34:4	1.67893e+06	522862	1.40707e+06	1.45594e+06	1.53456e+06	548276	567689	1.49982e+06	1.37018e+06	1.35293e+06
PG O-31:7|PG O-15:3_16:4.2	PG O-31:7	114982	32809	303428	114626	108715	66535.7	264928	566305	428564	125454
LPA 22:4.1	LPA 22:4.1	146390	149827	65030.1	77329.3	88724.5	34258.4	6801.51	31273.9	5381.96	30478.4
PE 36:5|PE 20:2_16:3	PE 36:5	1.03066e+06	566589	852103	722325	926492	613153	738932	836049	635281	542452
LPC 20:3/0:0	LPC 20:3/0:0	365511	328356	313074	412207	393849	308903	471243	133972	122925	137042
PE 36:6|PE 18:3_18:3	PE 36:6	1.15134e+06	959350	1.49052e+06	1.58615e+06	1.27445e+06	1.4875e+06	1.41166e+06	1.62579e+06	1.34531e+06	1.3894e+06
PC 38:9|PC 18:4_20:5	PC 38:9	108946	60053.5	75362.8	159499	143832	110908	119678	282220	259805	278027
LPE 17:0	LPE 17:0	450686	389020	387608	532216	538895	326640	401830	395780	326741	374877
HBMP 41:4|HBMP 12:0_12:0_17:4	HBMP 41:4	370748	335567	430363	436005	327035	594168	347186	379283	579193	551531
PC O-34:5;O2|PC O-12:0_22:5;O2.2	PC O-34:5;O2	354869	317668	285424	285804	288281	250170	241162	232275	267965	102783
LPE 18:1.1	LPE 18:1.1	1.34626e+07	1.07341e+07	9.6061e+06	1.2539e+07	1.21843e+07	1.14803e+07	1.53804e+07	1.18472e+07	1.05375e+07	1.13918e+07
LPC 22:2/0:0	LPC 22:2/0:0	16327.9	19802.2	95488.2	72550.8	238304	34689.4	5098.22	287166	717259	166013
DMPE 41:11	DMPE 41:11	311406	316810	349955	382945	334145	414046	388857	511337	430983	351713

### Sheet: Glycerolipid
LFQ intensity		NTC IR					dENL/AF9 IR
Full name	Short name	NTC IR_1	NTC IR_2	NTC IR_3	NTC IR_4	NTC IR_5	dENL/AF9 IR_1	dENL/AF9 IR_2	dENL/AF9 IR_3	dENL/AF9 IR_4	dENL/AF9 IR_5
TG 41:2|TG 22:0_8:1_11:1	TG 41:2_22	4.17336e+06	3.94964e+06	4.69832e+06	4.10167e+06	4.00088e+06	2.08605e+06	3.25055e+06	2.44887e+06	2.29282e+06	1.62116e+06
TG 42:4|TG 13:0_13:0_16:4	TG 42:4	1.9103e+06	1.94428e+06	1.8542e+06	1.33814e+06	918981	695389	1.28397e+06	837391	944213	921493
DG 37:7	DG 37:7	1.54472e+07	1.56971e+07	1.54529e+07	1.5218e+07	1.36247e+07	1.88493e+07	1.77041e+07	1.45184e+07	1.42261e+07	1.5945e+07
TG 44:2|TG 13:0_16:0_15:2	TG 44:2_13	951939	890353	921510	1.00163e+06	966979	1.3361e+06	1.60139e+06	316689	2.21065e+06	3.47525e+06
TG 44:1|TG 12:0_16:0_16:1	TG 44:1	1.21184e+06	81541	402074	361331	376545	87430.4	90131.7	90734.5	76349.9	107329
TG 46:2|TG 14:0_16:1_16:1	TG 46:2	843849	160096	486868	324895	408876	166068	154203	127589	94957.1	121642
TG 44:2|TG 16:0_14:1_14:1	TG 44:2_16	2.60275e+06	992634	3.17831e+06	1.23019e+06	3.26895e+06	2.89336e+06	908478	1.81096e+06	1.40533e+06	1.34862e+06
TG 46:1|TG 14:0_16:0_16:1	TG 46:1	760223	80915.4	378883	370833	314012	101063	105383	97854.6	94528.2	92880.9
TG 29:1;O2|TG 13:0_8:1_8:0;O2	TG 29:1;O2	576978	547811	519591	532642	469001	427782	399616	324130	235407	245493
TG 26:3|TG 8:1_8:1_10:1	TG 26:3	973552	905528	918669	937670	943403	980881	1.1775e+06	1.1724e+06	1.11938e+06	1.23981e+06
TG 47:1|TG 11:0_19:0_17:1	TG 47:1_11	718115	48169.8	272442	247020	248832	54348.9	60020.6	72184	45769.8	67430
TG 42:1|TG 12:0_14:0_16:1	TG 42:1	742545	42242.2	201209	187168	199932	44370.6	40271.7	64922.7	29851.4	58571.9
TG 49:1|TG 19:0_20:0_10:1	TG 49:1	429230	56501	244821	230998	183141	53556.5	57022.9	66528.3	52250.2	54201.6
TG O-36:0|TG O-18:0_9:0_9:0	TG O-36:0	1.36179e+06	1.63685e+06	1.61819e+06	1.52351e+06	1.20966e+06	1.43788e+06	1.60056e+06	1.13325e+06	1.00036e+06	988727
TG 44:2|TG 8:0_8:0_28:2	TG 44:2_8	1.34261e+06	1.26022e+06	1.28355e+06	1.39426e+06	1.24507e+06	1.1748e+06	1.28932e+06	1.10917e+06	1.08764e+06	1.09437e+06
TG 45:1|TG 14:0_15:0_16:1	TG 45:1_14	528846	71963.5	196021	194958	223887	71249.6	78686.4	75430.8	12587.1	94815.6
TG 33:3|TG 8:0_8:0_17:3	TG 33:3	82658.5	91157.9	76355	88177.5	77613.6	196985	122361	189455	222415	288542
TG 45:1|TG 8:0_13:0_24:1	TG 45:1_8	608255	29386.5	175656	163829	173375	49964.6	35885.5	54394.1	23334.6	62852.3
DG 38:5	DG 38:5	163920	78869.1	232447	81536.5	128040	373285	114353	260191	314057	301113
TG 40:0|TG 12:0_14:0_14:0	TG 40:0	503288	26080.6	156699	143886	121075	28296.6	28488.3	39506.1	23488	27813.2
TG 45:0|TG 10:0_10:0_25:0	TG 45:0	321188	32572.1	153439	135251	116165	20546.8	27743.5	14828.3	31781.8	32109.4
TG 43:1|TG 14:0_15:0_14:1	TG 43:1	364587	4040.3	122856	104261	122580	5355.24	2309.02	19056.8	2277.14	3274.57
TG 38:1|TG 13:0_13:0_12:1	TG 38:1	546128	423886	439011	261798	220801	490632	614150	476344	446538	581803
TG 47:1|TG 14:0_25:0_8:1	TG 47:1_25	371084	73497	188260	188350	191059	79967.7	89163.3	79726.5	67242.7	83569
TG 42:0|TG 12:0_15:0_15:0	TG 42:0	368306	36594.3	178176	161453	143342	37230.4	51847.8	70171.3	38781.9	68675.8
TG 43:0|TG 5:0_5:0_33:0	TG 43:0	433448	31979.1	146987	119312	120037	38082.5	34424.9	42379.8	26036.1	40081.7
TG 28:2|TG 8:0_10:1_10:1	TG 28:2	714776	604327	700418	681531	605461	628301	670114	519218	429073	479167
MGMG 15:3	MGMG 15:3	297889	294352	290500	378094	293204	239227	244044	242888	207606	202957
TG 43:7;O4|TG 8:1_15:3_20:3;O4	TG 43:7;O4	310170	346562	95339.8	130850	364310	504808	626532	66764.7	796888	136603
PC 36:4|PC 15:2_21:2	PC 36:4	4.82629e+06	3.9363e+06	6.36114e+06	6.4633e+06	5.75916e+06	5.44065e+06	5.37325e+06	7.0061e+06	5.70498e+06	5.47407e+06
DG 31:4.2	DG 31:4.2	167655	155770	330255	308359	287822	93535.3	217363	159311	142989	131473
TG 48:1|TG 18:0_20:0_10:1	TG 48:1_18	296102	33719.9	118464	116010	120800	36012	32762.9	40597.7	29806.6	42415
TG 48:2|TG 14:0_16:1_18:1	TG 48:2	274091	93413.4	206484	185960	144186	95985.1	100164	91371.5	91036.4	82281.9
TG 41:2|TG 17:0_11:1_13:1	TG 41:2_17	1.57491e+06	1.3802e+06	1.65786e+06	1.67408e+06	1.63383e+06	1.54352e+06	1.87795e+06	871679	1.38399e+06	1.33643e+06
DG 25:3	DG 25:3	172826	116247	98227.6	88859	133379	169875	331419	216552	158212	182044
TG 49:2|TG 8:0_15:0_26:2	TG 49:2	269641	41492	141608	108961	113690	44325.9	42867.5	46638.1	35679.9	46760.1
TG O-37:3|TG O-19:3_9:0_9:0	TG O-37:3	316160	138547	113149	75049.2	120870	241182	365516	242456	169699	264727
TG 32:4|TG 8:0_8:0_16:4.1	TG 32:4	155819	178741	151701	164877	158932	115158	123888	104674	67171.4	65252.3
TG 48:1|TG 14:0_16:0_18:1	TG 48:1_14	243549	71835.2	208097	217683	161733	96346.1	111035	103059	92011.2	83936
TG 44:2|TG 14:0_14:1_16:1	TG 44:2_14	320829	23007.4	135708	116897	89176.4	38827.2	20136.4	41155.9	39381.1	50080.7

### Sheet: Glycosphigolipids
LFQ intensity		NTC IR					dENL/AF9 IR
Full name	Short name	NTC IR_1	NTC IR_2	NTC IR_3	NTC IR_4	NTC IR_5	dENL/AF9 IR_1	dENL/AF9 IR_2	dENL/AF9 IR_3	dENL/AF9 IR_4	dENL/AF9 IR_5
HexCer 35:4;O4|HexCer 19:2;O3/16:2(2OH)	HexCer 35:4;O4	2.33889e+07	2.29853e+07	2.49512e+07	2.43363e+07	2.51025e+07	3.16102e+07	3.9896e+07	4.02602e+07	4.74764e+07	6.94153e+07
HexCer 35:8;O3|HexCer 17:3;O2/18:5;O.1	HexCer 35:8;O3.1	812381	652464	405843	281982	798809	1.22813e+06	1.10831e+06	1.3253e+06	1.55562e+06	540516
HexCer 35:8;O3|HexCer 17:3;O2/18:5;O	HexCer 35:8;O3	190930	197864	504906	217590	469543	598749	776547	697105	888611	657367
HexCer 35:8;O3|HexCer 17:3;O2/18:5;O.3	HexCer 35:8;O3.3	335644	383546	1493275	888359	937850	83133.1	111927	608544	184482	540516
SHexCer 27:2;O2	SHexCer 27:2;O2	258986	743407	486341	711404	903930	786537	700427	314986	96651.2	93861.1
HexCer 32:4;O3|HexCer 19:3;O2/13:1;O	HexCer 32:4;O3	3.97928e+06	3.96798e+07	4.48455e+06	4.70245e+06	3.82027e+07	3.67629e+07	3.78856e+07	1.51002e+07	1.29236e+07	2.82499e+06
HexCer 39:2;O2|HexCer 16:2;O2/23:0	HexCer 39:2;O2	415592	527646	273891	554932	494003	276689	328849	144343	116319	31299.3
HexCer 38:5;O4|HexCer 22:2;O3/16:3(2OH)	HexCer 38:5;O4	610125	1.17108e+06	337781	378367	548810	933424	1.01899e+06	893909	1.01251e+06	851767
AHexCer 37:2;O3|AHexCer (O-12:0)12:1;O2/13:1;O	AHexCer 37:2;O3	740038	970531	687585	705689	740736	867335	1.04321e+06	147287	2.2246e+06	1.83454e+06
HexCer 40:5;O3|HexCer 20:3;O2/20:2;O	HexCer 40:5;O3	760411	910576	977254	770055	761220	281775	284259	841611	763283	689547
SHexCer 27:2;O2	SHexCer 27:2;O2	723918	375041	389130	510491	235258	629412	590780	555964	752934	918855
AHexCer 37:2;O3|AHexCer (O-12:0)12:1;O2/13:1;O.1	AHexCer 37:2;O3	666051	341030	812622	743419	568351	65729.3	463226	385202	749898	309326
SHexCer 38:7;O3	SHexCer 38:7;O3	340798	187722	306994	316475	168473	369673	463486	477330	236532	600109
AHexCer 40:3;O3|AHexCer (O-16:1)24:2;O3	AHexCer 40:3;O3	1.81639e+06	2.03578e+06	2.03487e+06	1.10001e+06	2.40642e+06	2.27076e+06	1.73008e+06	846362	1.30764e+06	1.70759e+06
GM3 33:4;O2.1	GM3 33:4;O2.1	204443	182223	265206	251702	100347	404732	197691	171234	391574	721065
SHexCer 27:2;O2.3	SHexCer 27:2;O2.3	258986	743407	486341	711404	903930	786537	700427	314986	96651.2	93861.1
LPG O-28:5	LPG O-28:5	570088	300414	555319	118813	288915	1.01554e+06	541318	83653.5	833451	413768
GM3 33:4;O2	GM3 33:4;O2	401104	368982	577017	333489	360321	484755	538066	758625	617646	352640
AHexCer 43:3;O2|AHexCer (O-18:2)12:1;O2/13:0	AHexCer 43:3;O2	146486	144385	143356	118254	130628	54936.2	60394.3	77653.1	70928.2	60871.3
AHexCer 40:0;O2|AHexCer (O-16:0)12:0;O2/12:0	AHexCer 40:0;O2	231638	268913	456392	415440	367425	219894	191771	275433	303788	201346
SHexCer 27:2;O2.2	SHexCer 27:2;O2.2	258986	743407	486341	711404	903930	786537	700427	314986	96651.2	93861.1
AHexCer 38:2;O3|AHexCer (O-14:1)12:1;O2/12:0;O	AHexCer 38:2;O3	1.93975e+06	1.93648e+06	2.11379e+06	1.82838e+06	1.92086e+06	2.08855e+06	2.06735e+06	2.06133e+06	1.98942e+06	2.0727e+06
GM3 38:2;O2	GM3 38:2;O2	56316.1	276667	153244	37649.5	219492	168914	61055.9	74331.8	911238	378661
SHexCer 37:1;O3	SHexCer 37:1;O3	138794	67086.8	199670	176068	210267	74119.2	72748.6	78650.3	98622.9	70675.7
GM3 30:2;O2	GM3 30:2;O2	50098.5	115608	95277.7	219102	41656.4	50715.4	13004.8	33343.1	224.31	3187.87

### Sheet: Sphigolipids
LFQ intensity		NTC IR					dENL/AF9 IR
Full name	Short name	NTC IR_1	NTC IR_2	NTC IR_3	NTC IR_4	NTC IR_5	dENL/AF9 IR_1	dENL/AF9 IR_2	dENL/AF9 IR_3	dENL/AF9 IR_4	dENL/AF9 IR_5
SPB 16:0;O3	SPB 16:0;O3	5.21061e+06	3.52819e+06	2.58915e+06	2.586e+06	3.21417e+06	4.25078e+06	7.0203e+06	5.76532e+06	4.28391e+06	5.26853e+06
SPB 20:0;O2	SPB 20:0;O2	709173	599927	582038	387317	222322	138547	103151	270541	192246	207446
Cer 42:1;O4|Cer 12:1;O3/30:0(2OH)	Cer 42:1;O4	870132	785120	1.51937e+06	1.15723e+06	931975	170139	158672	226164	176102	132432
SPB 18:0;O3	SPB 18:0;O3	3.80668e+06	2.49326e+06	2.36609e+06	2.2699e+06	2.62643e+06	3.45106e+06	5.01566e+06	3.63098e+06	3.08261e+06	3.42459e+06
SPB 18:0;O2.3	SPB 18:0;O2	1.61446e+06	5.49258e+06	1.33279e+06	1.02779e+06	644928	535644	443630	1.24779e+06	635001	931884
HexCer 35:8;O3|HexCer 17:3;O2/18:5;O	HexCer 35:8;O3	190930	197864	504906	217590	469543	598749	776547	697105	888611	657367
SPB 20:0;O3	SPB 20:0;O3	1.31962e+06	823605	890251	618186	843186	1.08596e+06	1.6985e+06	1.24197e+06	1.14342e+06	1.26898e+06
SPB 20:0;O2.3	SPB 20:0;O2	724357	678733	856526	816760	752748	1.2154e+06	1.40783e+06	206803	183138	316451
SM 32:7;O2	SM 32:7;O2	873971	889255	868141	899966	880307	1.33934e+06	1.04789e+06	1.32167e+06	1.27159e+06	894899
SPB 14:0;O2.3	SPB 14:0;O2	508670	535451	502882	439819	417568	129266	127301	448129	477319	413857
SPB 14:0;O2	SPB 14:0;O2	586716	780868	978251	951913	339957	76777.5	350290	123521	778777	547433
SPB 16:0;O2	SPB 16:0;O2	8.94931e+06	7.53364e+06	9.38487e+06	9.07986e+06	5.80914e+06	1.30973e+07	1.5511e+07	1.31216e+06	1.56539e+06	2.99985e+06
SPB 14:0;O3	SPB 14:0;O3	983706	564540	539821	495806	560249	780665	1.16774e+06	890759	799732	815721
SPB 18:0;O2.1	SPB 18:0;O2	1.17304e+06	993852	1.15472e+06	909631	725764	685860	607345	1.00085e+06	789717	799860
Cer 48:11;O4|Cer 15:3;O2/33:8;O2	Cer 48:11;O4	450195	153369	411495	379614	275824	178695	208483	159662	131502	178117
SPB 22:1;O3	SPB 22:1;O3	543505	361847	259496	212238	321274	460123	805508	515349	427215	456867
SPB 14:0;O2	SPB 14:0;O2	508670	535451	502882	439819	417568	129266	127301	448129	477319	413857
Cer 43:9;O2|Cer 15:3;O2/28:6	Cer 43:9;O2	1.18172e+06	324306	369932	1.1839e+06	1.11649e+06	1.04741e+06	1.14462e+06	1.07076e+06	1.03887e+06	1.03375e+06
Cer 29:2;O4|Cer 12:1;O3/17:1(2OH)	Cer 29:2;O4	109479	87822.5	158992	300392	489622	83981.3	143976	78969.4	54138.3	23902.2
SPB 14:0;O2	SPB 14:0;O2	214826	56189	280373	295541	267108	105249	105315	97062.8	92960.5	97051.2
SPB 22:0;O3	SPB 22:0;O3	539887	391974	392782	147650	399119	481143	711801	503083	441251	467184
SPB 20:0;O2	SPB 20:0;O2	515572	374631	522240	384228	394237	332374	325458	379483	318472	346908
Cer 56:7;O4|Cer 18:1;O3/38:6(2OH)	Cer 56:7;O4	105227	17564.1	18139.8	17613.1	18433.6	103485	33173.1	171911	190102	107737

### Sheet: FA derivatives
LFQ intensity		NTC IR					dENL/AF9 IR
Full name	Short name	NTC IR_1	NTC IR_2	NTC IR_3	NTC IR_4	NTC IR_5	dENL/AF9 IR_1	dENL/AF9 IR_2	dENL/AF9 IR_3	dENL/AF9 IR_4	dENL/AF9 IR_5
NAGly 39:11;O2|NAGly 17:4;O(FA 22:6)	NAGly 39:11;O2	2.86943e+07	4.21793e+07	7.70586e+07	4.83431e+07	1.12127e+08	1.07968e+07	6.19986e+06	3.73186e+07	6.42155e+06	1.39272e+07
Lauryldiethanolamine	LDEA	3.99783e+07	7.51346e+06	1.23333e+07	7.97164e+07	1.01104e+07	6.54379e+06	4.7627e+06	1.63457e+07	1.1148e+07	1.04211e+07
13-Docosenamide	Erucamide.3	1.85771e+06	4.8111e+06	2.72797e+06	2.51901e+06	2.28957e+06	680647	1.37629e+06	1.53465e+06	924269	577365
NAGly 33:8;O2|NAGly 15:2;O(FA 18:5).1	NAGly 33:8;O2	363387	595725	2.81548e+06	449266	3.41382e+06	353666	468592	158574	209562	69113.7
13-Docosenamide	Erucamide	4.80024e+06	1.21766e+07	7.48829e+06	4.80562e+06	5.3609e+06	7.99493e+06	2.91802e+06	7.90799e+06	6.20413e+06	3.77635e+06
NAGly 32:8;O2|NAGly 16:3;O(FA 16:4)	NAGly 32:8;O2	1.57579e+06	710806	1.75584e+06	1.80764e+06	1.66786e+06	1.31543e+06	1.36349e+06	1.0996e+06	906441	900109
NAGly 50:5;O2|NAGly 24:0;O(FA 26:4)	NAGly 50:5;O2	255348	274755	876400	935467	929530	215425	572786	480372	360498	312762
NAGly 33:5;O2|NAGly 16:0;O(FA 17:4)	NAGly 33:5;O2	2.06062e+06	2.65129e+06	2.77957e+06	2.67018e+06	2.38663e+06	2.82844e+06	3.08792e+06	2.6005e+06	2.42197e+06	2.75985e+06
VAE 22:1	VAE 22:1	648647	434547	528615	559171	525786	523319	775594	870887	673398	618053
NAGly 50:5;O2|NAGly 22:2;O(FA 28:2)	NAGly 50:5;O2	221594	624618	242158	376495	310184	192202	236438	189494	197966	247496
NAGly 46:11;O2|NAGly 22:6;O(FA 24:4)	NAGly 46:11;O2	311606	136189	293721	264063	202165	145715	136657	136322	120682	139554
NAGly 49:6;O2|NAGly 21:4;O(FA 28:1)	NAGly 49:6;O2	279758	371524	337795	228667	356076	217123	277641	54932.3	235396	223994
NAGly 24:4	NAGly 24:4	129649	146331	210190	211283	198595	45877.2	160383	59751.9	112125	38440.7
VAE 10:0	VAE 10:0	5.39223e+06	4.97357e+06	5.4001e+06	5.14577e+06	4.99536e+06	5.74125e+06	6.28891e+06	5.01229e+06	4.61272e+06	5.52753e+06
NAGly 44:11;O2|NAGly 22:5;O(FA 22:5)	NAGly 44:11;O2	363252	241979	437556	408446	382751	267119	247511	283397	209235	308513
NAGly 46:10;O2|NAGly 22:5;O(FA 24:4)	NAGly 46:10;O2	562900	441356	768897	830002	854045	534861	459866	595271	517328	654447

### Sheet: Fatty Acyls
LFQ intensity		NTC IR					dENL/AF9 IR
Full name	Short name	NTC IR_1	NTC IR_2	NTC IR_3	NTC IR_4	NTC IR_5	dENL/AF9 IR_1	dENL/AF9 IR_2	dENL/AF9 IR_3	dENL/AF9 IR_4	dENL/AF9 IR_5
NAGlySer 31:7;O2|NAGlySer 9:0;O(FA 22:6)	NAGlySer 31:7;O2	2.66799e+06	1.47366e+06	3.18355e+06	3.35718e+06	3.14923e+06	1.49027e+06	572080	1.57807e+06	1.10789e+06	615646
NAGlySer 40:1;O2|NAGlySer 12:0;O(FA 28:0)	NAGlySer 40:1;O2	951064	1.13415e+06	1.35002e+06	358778	1.29046e+06	195394	658206	115761	345696	73742.2
NAGlySer 31:7;O2|NAGlySer 16:2;O(FA 15:4)	NAGlySer 31:7;O2	971902	780393	652779	812972	721540	221951	622812	709636	571976	587156
NATau 20:0;O	NATau 20:0;O	272010	60476.7	212816	57263.6	215389	330352	102301	452416	411182	556367
NAGlySer 33:4;O2|NAGlySer 9:0;O(FA 24:3)	NAGlySer 33:4;O2	583307	726244	1.63324e+06	141493	415847	448623	169119	1.99892e+06	735097	2.15454e+06
NATau 22:0	NATau 22:0	196504	182628	157391	196519	204097	263128	317104	250645	306346	449472
NAGlySer 41:2;O2|NAGlySer 13:0;O(FA 28:1)	NAGlySer 41:2;O2	265929	347409	297819	217280	339076	208492	268258	55011.4	231021	118158
NAGlySer 28:2;O2|NAGlySer 8:0;O(FA 20:1)	NAGlySer 28:2;O2	575503	576029	681598	693913	570031	482837	570293	568845	516700	497760

### Sheet: Fatty acid and other
LFQ intensity		NTC IR					dENL/AF9 IR
Full name	Short name	NTC IR_1	NTC IR_2	NTC IR_3	NTC IR_4	NTC IR_5	dENL/AF9 IR_1	dENL/AF9 IR_2	dENL/AF9 IR_3	dENL/AF9 IR_4	dENL/AF9 IR_5
FA 20:5	FA 20:5	218333	594982	330614	669157	944222	350357	272359	65047.3	141723	49520.8
FA 27:1	FA 27:1	720974	672039	766340	674599	590728	488817	470394	678244	534202	429334
FA 14:0	FA 14:0	944025	825273	650058	721302	813690	854720	980450	1.01595e+06	865129	1.07432e+06
FA 38:10.1	FA 38:10.1	146264	129908	206101	182326	155740	81732.7	61131.4	74934.1	55045.9	44242.5
FA 14:1	FA 14:1	441431	368639	201383	212607	230838	395147	665549	401530	331699	439622

### Sheet: Endogenous metabolites and AA
LFQ intensity		NTC IR					dENL/AF9 IR
Full name	Short name	NTC IR_1	NTC IR_2	NTC IR_3	NTC IR_4	NTC IR_5	dENL/AF9 IR_1	dENL/AF9 IR_2	dENL/AF9 IR_3	dENL/AF9 IR_4	dENL/AF9 IR_5
L-ARGININE	L-ARGININE	244441	221263	261288	384350	280011	108123	162365	45333.2	65351.8	20702
Betaine	Betaine	877678	1.03933e+06	985943	1.13603e+06	2.26471e+06	1.19453e+06	895737	783467	939239	1.02171e+06
Choline	Choline	2.14156e+06	1.97507e+06	1.79189e+06	2.50337e+06	2.10101e+06	2.54348e+06	4.0787e+06	2.04925e+06	1.81317e+06	1.84834e+06
