## Supplementary Table S4 for "Multi-omics profiling identifies a metabolic and energetic signature associated with neuronal *dENL/AF9* suppression in aged flies"

### Sheet: Sheet1
Metabolite identification				Full name	Ionization mode	Normalized intensity
						NTC IR					dENL/AF9 IR
Average Rt(min)	Average Mz	Mass error (ppm)	Total score			NTC IR_1	NTC IR_2	NTC IR_3	NTC IR_4	NTC IR_5	dENL/AF9 IR_1	dENL/AF9 IR_2	dENL/AF9 IR_3	dENL/AF9 IR_4	dENL/AF9 IR_5
13.078	522.356	0.689185	1.4	LPC 18:1	Positive	5.01958e+06	3.82315e+06	2.73821e+06	4.20672e+06	4.17228e+06	4.83765e+06	6.67762e+06	4.49305e+06	3.84388e+06	4.50645e+06
11.213	318.3	4.33552	1	D-ribo-Phytosphingosine	Positive	775297	947364	711380	600640	815087	1.24515e+06	1.50331e+06	1.22249e+06	966038	1.197e+06
1.063	137.046	-1.02156	1.01	Hypoxanthine	Positive	114947	40944.3	209036	97044.6	117830	534255	2.25583e+06	391597	358945	156364
3.458	184.072	3.91149	1	Phosphocholine	Positive	3761.88	888.31	3966.89	4571.14	4875.49	10781.1	8118.7	7673.67	13788.3	5829.3
2.967	260.076	-19.1102	0.87	skimmianine	Positive	74635.9	81461.1	53879.2	87680.2	84170.1	57027.7	51123.8	82361.7	86324.1	39555.6
12.15	147.08	-0.06799	1.37	Methyl trans-styryl ketone	Positive	3.05997e+06	2.75937e+06	3.87234e+06	4.07132e+06	2.35065e+06	2.12961e+06	2.25132e+06	3.12977e+06	2.65311e+06	3.30764e+06
10.626	454.293	-0.132073	1	1-palmitoyl-2-hydroxy-sn-glycero-3-phosphoethanolamine	Positive	18848.3	16735.7	9084.48	10968.9	12538.4	14062	17263.2	12479	10698.6	13333.4
1.491	240.109	-0.499773	0.95	7,8-Dihydrobiopterin	Positive	300481	339466	270981	269528	260547	238287	259482	272980	253531	231462
2.962	236.078	-15.1647	0.84	Carboxin	Positive	704580	805434	662808	646413	950873	926798	1.01074e+06	865993	915660	980130
0.667	365.106	-0.41084	1.01	Melibiose	Positive	531074	672131	392824	530336	681558	353105	359822	365731	399497	464103
13.628	546.352	2.3428	0.99	LysoPC(0:0/18:0)	Positive	21870.3	21625.3	12509.3	13652.3	18740	17804.8	25499.4	16190.7	18134.9	14440.8
0.647	116.071	3.44617	1.02	PROLINE	Positive	179520	201741	167108	159438	185881	343149	365540	327715	258514	264052
0.685	118.086	6.85935	1.01	BETAINE	Positive	484154	549203	546434	494645	1.26389e+06	392075	374435	374403	498461	564656
0.882	124.039	7.25572	1.06	NICOTINATE	Positive	547964	616599	561810	558454	621279	721365	629742	781994	767826	617045
2.646	120.081	-5.66289	0.91	L-Phenylalanine	Positive	391548	442383	336670	434517	466021	526754	612099	519852	582973	436531
6.372	216.196	-1.71141	0.75	Rhodinyl Acetate	Positive	111541	85185.8	67161.4	87484.5	100020	2.67208	1705.33	2909.13	5198.96	13409.3
1.497	132.102	-2.49807	1	L-Leucine	Positive	176654	128411	113618	111469	119694	250738	276210	243118	247465	134350
0.669	262.091	-14.6898	0.93	Flumequine	Positive	28591.6	30145.7	21400.5	24278.4	20638.8	11647	15919.9	17051	15551.3	20478.4
2.962	220.118	1.8172	0.99	D-Pantothenic Acid	Positive	81560.7	61702.8	63874.2	94186.6	147764	160988	165571	183857	205691	146312
12.15	147.08	-0.06799	1.37	Methyl trans-styryl ketone	Positive	3.05997e+06	2.75937e+06	3.87234e+06	4.07132e+06	2.35065e+06	2.12961e+06	2.25132e+06	3.12977e+06	2.65311e+06	3.30764e+06
2.364	136.062	-1.17593	1	Adenine	Positive	24835	34354.7	24561.1	16108.9	18928.4	41713.6	37482.4	32037.2	32252.1	30262.9
0.721	184.073	2.66198	1.02	Phosphocholine	Positive	906741	971209	1.07685e+06	899247	964676	1.00528e+06	999987	1.1877e+06	1.16625e+06	991792
5.398	109.101	-10.9991	0.91	Phenylhydrazine	Positive	68155.7	64220.1	620.356	61411	688.606	85941.2	69946.5	78258.4	79017	744.705
1.818	196.083	-6.83388	0.81	GLUCOSAMINATE	Positive	55753.6	54389.1	42865.4	39327.3	58721.2	132980	101554	94177.1	105015	85763.2
10.583	284.296	-5.34658	0.8	Stearamide	Positive	26897.3	49571.2	21883.3	54770.5	48147.4	40807.9	61502.4	34062.7	67381.7	29465.1
0.61	222.029	9.81842	0.94	Quinmerac	Positive	154231	125926	239036	156555	132360	281992	172635	311287	239329	183561
1.541	164.057	17.9812	0.94	L-(+)-Rhamnose Monohydrate	Positive	89279.7	106354	78143	79580.3	90840.6	241409	248885	116322	116246	95194.9
14.045	485.289	7.17093	0.97	TOBRAMYCIN	Positive	5.36352e+06	4.30641e+06	3.85797e+06	4.50032e+06	4.26618e+06	4.15487e+06	4.14451e+06	4.7306e+06	5.0711e+06	5.24801e+06
0.619	175.119	1.25629	1.24	Arginine	Positive	972202	1.13212e+06	1.62012e+06	1.39107e+06	1.70259e+06	1.20906e+06	1.11489e+06	1.36423e+06	1367450	1.07132e+06
1.071	194.067	-8.03851	0.73	ASCORBIC ACID	Positive	217031	221315	146241	150095	215798	259264	253655	192401	213643	288520
2.964	242.1	2.14786	1	Zeatin	Positive	38916.8	45336.6	32942.7	51726.5	47467.2	86753	91355.4	75396.3	130617	72329.4
1.074	156.138	-1.15282	0.96	2,2,6,6-Tetramethyl-4 piperidone	Positive	152398	163270	31047.8	45808.5	102124	34998.8	19862.1	37446.5	59680.1	24962.6
6.192	240.194	9.0343	0.73	KOBUSONE	Positive	53381.7	64377.2	70003.1	109697	223716	36301.5	31134	34600.2	38881.7	49465.4
11.469	335.258	4.6531	0.95	beta-Nicotinamide mononucleotide	Positive	109826	82277.1	55936.4	67562.5	89616.3	120053	190796	120421	135640	103062
2.279	220.083	-5.13445	0.93	O-Succinyl-L-Homoserine	Positive	65914.5	91396.7	51011.9	74521	104295	145008	123195	126936	125590	99367.7
0.876	171.15	2.10342	0.95	D-Glyceraldehyde 3-phosphate	Positive	47688.5	43229.5	70458.4	62478.2	62222.1	16576.9	14221	49684.1	17469.8	15323.5
1.338	259.092	-1.77543	0.91	5-Methyluridine	Positive	13170.5	19449.6	16347.6	15626.8	21900.9	56722.4	48971.2	54980.9	46699.1	57150.4
9.624	106.086	-0.188526	0.96	DIETHANOLAMINE	Positive	74912.3	75585.4	67195.3	71299.3	71096.2	78478.9	76894.8	80114.3	72645.3	73526.3
0.911	348.07	1.46522	0.99	ADENOSINE 5'-MONOPHOSPHATE	Positive	292019	299705	74433	365131	410520	673911	290679	235192	496310	237837
1.641	194.068	-8.65685	0.73	ASCORBIC ACID	Positive	107755	128569	120656	127968	144244	204279	150053	200219	174445	155145
0.661	156.139	-1.34496	1	2,2,6,6-Tetramethyl-4 piperidone	Positive	42785	38730.6	31564.2	36007.3	28243.3	47341.6	41830.2	47103.2	37769.8	58073.5
0.834	196.083	-6.32388	0.99	GLUCOSAMINATE	Positive	59513.3	51967.1	80390.3	59074.4	51633.9	17183.8	12035.8	56853.8	19303.6	8958.72
0.993	123.055	3.33182	1	Nicotinamide	Positive	119894	122120	83272.1	81484.4	110057	217064	154098	136478	160350	84943.4
3.286	188.071	-5.42352	0.97	Deethylatrazine	Positive	150835	218814	183019	199805	221081	255977	237933	240994	257092	193644
2.954	244.08	-5.03935	0.95	N-ACETYLGALACTOSAMINE	Positive	1.57153e+06	1.82002e+06	1.23627e+06	1.29038e+06	1.69549e+06	1.44039e+06	1.5134e+06	1.16833e+06	1.07973e+06	1.8473e+06
3.081	162.055	-0.863905	0.96	2,8-Quinolinediol	Positive	203017	218971	185753	168449	240093	276153	238173	235773	218648	248747
0.627	203.053	-14.5777	0.94	Theophylline	Positive	162506	204704	209631	263413	319110	168564	165767	187070	211156	176912
4.488	210.135	-1.09453	0.83	Minoxidil	Positive	249465	17929.5	998.468	21276.9	20492.1	20023.2	10089.4	15613.3	15484.9	2258.78
1.548	180.052	-1.16633	0.96	Isoxanthopterin	Positive	104082	115790	97494.6	100055	112965	145490	139597	130581	121679	140035
0.667	527.158	1.04333	0.98	maltotriose	Positive	301273	356369	196869	249314	306923	215593	199981	243086	230237	275843
2.405	152.057	2.82788	0.99	Guanine	Positive	44558.4	55905.4	18248	32380.7	45523.5	81660.4	79426.1	62906.7	63346.8	59308.4
7.609	467.206	8.219	0.89	Staurosporine	Positive	172997	177878	156947	150628	209976	202799	183477	197947	230285	233553
12.471	579.293	-5.16149	0.95	Cucurbitacin E	Positive	114446	90297.4	77217.1	99114.6	103208	130868	153646	134898	113166	110841
1.491	240.109	-0.499773	0.95	7,8-Dihydrobiopterin	Positive	300481	339466	270981	269528	260547	238287	259482	272980	253531	231462
14.665	102.128	3.81873	1	Hexylamine	Positive	64096.7	62061.5	46615.4	80628.6	123342	44153.9	22328.8	45637.5	39737.9	55588.7
0.74	258.111	0.232458	1	sn-Glycero-3-phosphocholine	Positive	24714.3	13611.4	17618.3	14732	12618.5	50625.3	92216.4	33120.1	34652.4	27021.2
1.111	130.05	0.692042	0.98	5-OXO-L-PROLINE	Positive	154417	163809	147420	159528	161478	211985	199434	200486	205968	133315
2.36	268.104	7.75811	0.97	Adenosine	Positive	18866.6	25144.9	16007	17554.4	20404.4	36213	32928.5	24474.1	27220.3	17903.9
2.281	239.097	9.03392	0.98	3-Hydroxyflavone	Positive	61807.8	90056.1	46965.7	81224.1	88708.2	91828.6	110453	126754	104203	81609.3
1.063	137.046	-1.02156	1.01	Hypoxanthine	Positive	114947	40944.3	209036	97044.6	117830	534255	2.25583e+06	391597	358945	156364
12.976	399.251	0	0.96	Tris(2-butoxyethyl) phosphate	Positive	95579.5	83327.9	86482.5	85474.9	89146.6	57086	44229.2	72345.9	83738.5	58236.5
0.815	204.123	2.30253	0.98	Acetylcarnitine [M]	Positive	167218	146654	226680	296373	276083	184638	113950	226067	185925	175747
11.069	284.296	-5.34658	0.94	Stearamide	Positive	100389	85048.1	79440	91711.6	94436.7	110796	97019.9	94082.3	85816.1	82733
2.646	166.086	2.70943	0.96	Phenylalanine	Positive	91756.2	99526.6	76589.9	91478	111781	126995	134589	116110	127849	96007.4
0.828	349.068	4.38307	0.95	AMP	Positive	73939.5	107385	52239	69011.1	46152.3	156259	78870.9	73555.3	145068	74838.5
16.38	337.205	-9.57883	0.92	Piperonyl butoxide	Negative	444138	89783.7	70834.7	258233	50335.1	219351	525171	291329	742951	842912
13.367	325.183	3.19819	1.32	Dodecylbenzenesulfonic acid	Negative	1.216e+06	988176	1.31118e+06	1.02214e+06	566423	1.90585e+06	1.37205e+06	1.09194e+06	1.19704e+06	1.42425e+06
15.279	218.961	2.87721	0.98	2,4-Dichlorophenoxyacetic acid	Negative	255913	309265	334617	332870	325406	180037	209935	218650	182812	280670
0.824	190.037	9.15604	0.98	4-Nitroquinoline 1-oxide	Negative	20330.9	19781.8	21379.2	25238.4	19630.6	8544.34	42873.2	26826.1	11050.7	25131
1.107	191.019	-0.942315	0.99	CITRATE	Negative	10380.2	15826.3	7354.77	9899.78	20771	262356	66019	42753.3	80994	19571.8
14.939	339.2	-10.5249	0.95	Canrenone	Negative	492660	575404	438553	529286	371283	459845	348772	365125	368053	524791
0.712	111.009	7.657	0.95	2-Furoic acid	Negative	41459.4	33661.9	38518.1	46797	54024.5	55908	108466	83106.6	28313.3	62324.1
1.379	151.026	-0.198642	0.97	Xanthine	Negative	89313.3	82555.1	81903.4	77886.6	97717.5	151929	157721	108125	132548	103040
1.099	87.0087	-13.677	0.92	PYRUVATE	Negative	13928.1	14927.9	9714.92	15189.3	21519.9	178956	46773.3	39226.8	61907.3	25912.8
9.892	248.96	-0.28117	0.78	Succinate	Negative	145220	166031	130203	163887	145734	258498	225449	203267	149201	161271
1.206	455.101	-0.681168	0.94	Deoxyuridine	Negative	67623.9	65819.3	50557.8	66417.8	70807	47494.4	68526.3	56018.5	45252.2	57576.5
13.234	566.346	-1.30662	0.89	LPC 18:1	Negative	255996	254315	106504	222657	212144	202389	191213	104794	130899	137436
0.706	195.051	-3.02486	0.99	D-Gluconic acid	Negative	65320.1	74587.8	81955.6	97087.5	110215	48205	63180.2	51675.6	36270.9	71744
0.709	85.0294	-13.4073	0.83	1,4-Butynediol	Negative	24152.9	21874.4	22503.9	29188.3	34254.4	32466	46404.3	39972.5	16539	30262.8
15.201	395.189	1.31582	0.95	PREGNENOLONE SULFATE	Negative	63055.5	64112.9	43935.8	57255.4	57596.6	34658	37572.5	30858.7	29357.9	43314.9
3.284	205.098	-4.68071	0.99	Tryptophan	Positive	26612.9	43003.3	35965.3	24739.9	27417.8	55519.5	51861.5	49261.7	51949.1	29079.5
3.024	88.04	-1.4766	1	L-alanine	Negative	8308.81	13810.5	7592.24	8915.61	4033.73	18940.5	14558.9	18186.2	18359.9	14634.7
1.009	115.021	-7.30308	1	Fumaric acid	Negative	7332.58	9395.64	6858.87	9450.64	2986.03	17786.2	16653.8	13053	15003.9	8435.72
5.344	190.051	6.41929	0.88	5-Hydroxyindole-3-acetic acid	Negative	3918.51	2961.56	3083.74	3676.21	4796.06	17013.3	25361.3	14532.2	6746.24	12321.6
1.014	174.041	0.51712	1	N-aceytylaspartate	Negative	3738.41	2696.39	318.89	5058.23	8212.21	9029.47	8050.94	6522.7	7349.87	6081.31
0.919	349.054	0.0859465	1	Inosine-5'-monophosphate	Positive	3140.7	2761.57	589.55	2296.39	2704.43	5155.75	1895.88	8672.98	5879.74	8471.54
