## Supplementary Table S5 for "Multi-omics profiling identifies a metabolic and energetic signature associated with neuronal *dENL/AF9* suppression in aged flies"

### Sheet: Sheet1
LFQ intensity		NTC IR				dENL/AF9 IR
Protein name	Gene name	NTC IR_1	NTC IR_2	NTC IR_3	NTC IR_4	dENL/AF9 IR_1	dENL/AF9 IR_2	dENL/AF9 IR_3	dENL/AF9 IR_4
MIP06012p	CG10135	0	0	0	0	7612.1	6460.5	7443.3	0
Protein disulfide-isomerase (EC 5.3.4.1)	Pdi	0	0	0	0	2332.4	2470.8	2591.2	0
RE21974p (Tropomyosin 1, isoform N)	Tm1	0	0	2402	2636.4	5958.7	3746.1	7256	9039.8
Cuticular protein 47Ee (FI11945p)	Cpr47Ee	0	0	3153.7	0	3391.8	3806.9	4226.4	7829.2
Small ribosomal subunit protein eS12 (40S ribosomal protein S12)	RpS12	0	0	6497.3	0	4619.2	4218.8	4492.3	6660.5
Farnesoic acid O-methyl transferase domain-containing protein	CG10527	0	3652.6	0	0	4077.1	4060.2	5904.4	3802
thioredoxin-dependent peroxiredoxin (EC 1.11.1.24)	Prx2	0	4207.8	0	0	4316.6	3958.4	3637.7	6521.5
Canopy b	CNPYb	0	0	4749.5	5417.1	7044	8146.7	4226	7950.1
Endoplasmic reticulum chaperone BiP (EC 3.6.4.10) (78 kDa glucose-regulated protein homolog) (GRP-78 homolog) (Binding-immunoglobulin protein homolog) (BiP) (Heat shock 70 kDa protein cognate 3) (Heat shock protein cognate 72)	Hsc70-3	6597.9	9577.5	11393	9375.2	22875	25823	21176	22177
Myosin heavy chain, isoform U (EC 5.6.1.8)	Mhc	2929.9	6999.9	6653	6865.7	11523	9236.1	15665	19767
RH38069p1 (Stoned A, isoform D) (Stoned A, isoform E) (Stoned A, isoform F)	stnA	4141.3	0	7210	0	4144.6	4851.7	3882.2	4426.8
Enolase (EC 4.2.1.11) (2-phospho-D-glycerate hydro-lyase) (2-phosphoglycerate dehydratase)	Eno	9403.4	10905	17360	11930	26520	26105	27613	24618
ATP synthase subunit beta (EC 7.1.2.2)	ATPsynbeta	21140	26153	34312	31676	49870	52268	43484	75392
Tropomyosin 1, isoform S	Tm1	16818	30293	26949	38840	53848	50781	69162	44215
Histone H2B	His2B	9350.1	11042	11197	11076	18726	13498	24429	24844
Heat shock protein 22	Hsp22	3646.2	4466.7	4258.4	4959	8594.3	8633.4	5575.5	9920.9
Small ubiquitin-related modifier (SUMO)	Sumo	13998	9445.8	2082.6	14472	19838	14632	17483	21954
Tropomyosin-1, isoforms 9A/A/B (Cytoskeletal tropomyosin) (Tropomyosin II)	Tropomyosin II	83376	128360	102660	161570	194100	181110	277650	176440
FI05241p	Hsp60A	7260.5	8555.1	6462.9	8894.1	11148	14989	9759.1	15040
Cuticular protein 47Ea (GEO11542p1)	Cpr47Ea	34591	47414	47791	52591	63152	58082	82065	81769
Odorant-binding protein 56e	Obp56e	26619	22139	27721	30178	16491	22337	16161	12377
Protein stunted	sun	23101	15784	17159	18350	12033	14523	7948.1	12447
Gasp, isoform A (LD05259p)	Gasp	26557	18464	26358	20856	11282	16714	12640	16801
Odorant-binding protein 44a, isoform A (Odorant-binding protein 44a, isoform B) (RH04549p)	Obp44a	167410	120600	104780	142870	75574	107270	47356	79126
Cuticular protein 78Cc (GEO07638p1) (RE32113p)	Cpr78Cc	114480	85894	110970	116520	72727	66610	47600	55535
Ecdysone-dependent gene 78E, isoform B (GEO02331p1)	Edg78E	68542	47625	55794	58636	35940	32933	29236	30501
LD20793p (Peritrophin A) (Peritrophin A, isoform B)	Peritrophin-A	20137	16189	12471	18942	6428	10145	8508.6	11532
HDC09961	HDC09961	63091	47317	49868	59293	27637	40994	21578	28212
GEO08428p1	Obp57c	16427	8696.7	14335	13028	6859.7	5983.1	5721.7	9708.5
Alcohol dehydrogenase (EC 1.1.1.1)	Adh	1829.1	1553.5	2041.8	1668.4	1514.6	804.57	0	1074.2
ATP synthase F(0) complex subunit e, mitochondrial	ATPsynE	59533	41687	55807	39403	26873	33561	13305	29726
Neb-cGP, isoform A (Neb-cGP, isoform B) (RE31692p) (RH45340p)	Neb-cGP	43034	20166	33990	25129	15124	23798	8129.1	16678
Protein obstructor-E	obst-E	10629	9882.9	10826	10531	6562.2	5820.9	8230.6	0
MIP14681p	l(2)03659	41379	26708	28225	32490	14855	22843	7836.3	17610
UPAR/Ly6 domain-containing protein bero (Protein belly roll)	bero	42182	26075	23404	25685	14682	13448	17889	8787.2
RH13984p	Ccp84Ab	17323	21416	20488	18373	6051.8	8748.9	5639.8	11191
GEO07517p1 (Odorant-binding protein 56d, isoform B)	Obp56d	41628	27348	26222	35514	15896	12307	8196.4	13156
Uncharacterized protein, isoform C (EC 3.2.1.21, EC 3.2.1.45)	CG33090	2301.1	2310.4	1858.2	3046.8	0	0	0	2177.9
Cuticular protein 30F (GEO02645p1) (RT03505p)	Cpr30F	60471	62648	69255	48170	22361	19591	16176	27284
DISCO interacting protein 2, isoform B (EC 6.2.1.1)	DIP2	27354	30872	25703	18277	0	18925	7129.3	0
CG8343	CG8343	5452.8	4930.3	7862.4	12596	0	0	0	3193
MIP18983p (Uncharacterized protein, isoform A)	CG43446	0	40928	58820	42800	0	0	0	0
